# Accurate modeling of replication rates in genome-wide association studies by accounting for Winner’s Curse and study-specific heterogeneity

**DOI:** 10.1101/856898

**Authors:** Jennifer Zou, Jinjing Zhou, Sarah Faller, Robert P Brown, Sriram S Sankararaman, Eleazar Eskin

## Abstract

Genome-wide association studies (GWAS) have identified thousands of genetic variants associated with complex human traits, but only a fraction of variants identified in discovery studies achieve significance in replication studies. Replication in GWAS has been well-studied in the context of Winner’s Curse, which is the inflation of effect size estimates for significant variants due to statistical chance. However, Winner’s Curse is often not sufficient to explain lack of replication. Another reason why studies fail to replicate is that there are fundamental differences between the discovery and replication studies. A confounding factor can create the appearance of a significant finding while actually being an artifact that will not replicate in future studies. We propose a statistical framework that utilizes GWAS and replication studies to jointly model Winner’s Curse and study-specific heterogeneity due to confounding factors. We apply this framework to 100 GWAS from the Human GWAS Catalog and observe that there is a large range in the level of estimated confounding. We demonstrate how this framework can be used to distinguish when studies fail to replicate due to statistical noise and when they fail due to confounding.
