## Supplemental Table 1 for "Accurate modeling of replication rates in genome-wide association studies by accounting for Winner’s Curse and study-specific heterogeneity"

### Sheet: human_100_results
PMID	n1	n2	t	sigma g	sigma c1	sigma c2	num sig	num rep	rep wc	rep wcc	var exp g	var exp c1
22291609	4421	1309	5e-08	0.0229959	7.48529e-07	4.88594e-06	2	2	1	1	0.700407	7.4211e-10
25434496	554	1575	9.5e-05	0.035951	2.06664e-06	0.12189	3	3	2	1	0.41726	1.37883e-09
22403646	631	4391	5e-08	0.0564978	3.37629e-06	0.104364	1	1	0	0	0.668232	2.3864e-09
20303062	2889	5129	5e-08	0.0243249	3.14525e-06	2.52719e-05	1	1	0	0	0.630918	1.05482e-08
25245031	6748	1179	5e-08	0.0210387	3.93811e-06	0.0714636	3	3	2	1	0.749175	2.62495e-08
23437003	5878	1025	5e-08	0.0215473	5.84145e-06	2.94357e-05	5	5	2	2	0.731837	5.37861e-08
21909108	29344.5	7592	4e-07	0.0085308	2.5062e-06	5.98369e-06	4	3	1	1	0.681075	5.87823e-08
18327257	455	354	1.7e-07	0.0596191	1.89392e-05	0.10385	1	1	0	0	0.617922	6.23571e-08
24603532	4484	824	5e-07	0.0172973	5.75971e-06	0.0257519	1	1	0	0	0.57294	6.35267e-08
19079260	73759	5586	1e-05	0.00660966	2.28588e-06	0.0175302	27	11	5	8	0.763165	9.12787e-08
18514160	4300	4158	1e-10	0.0257334	9.33565e-06	2.90065e-05	1	1	0	0	0.740091	9.74045e-08
22492993	837	486	1e-07	0.0454323	1.95778e-05	4.1907e-05	1	1	0	0	0.633383	1.17616e-07
21998597	8366	5429	5e-08	0.0194308	8.46223e-06	0.052729	3	3	2	2	0.759536	1.44058e-07
22843503	3248	659	5e-05	0.0181114	1.14291e-05	0.143256	4	4	0	1	0.515835	2.05416e-07
23028347	5388	568	5e-08	0.0237422	1.36502e-05	0.0607214	7	4	2	2	0.752301	2.48672e-07
18239089	1794.5	1455.5	8e-08	0.0349226	2.42035e-05	0.0234004	2	2	1	1	0.686378	3.2969e-07
23456168	6387	1871	1e-05	0.0182662	1.29114e-05	0.0123625	13	6	5	5	0.680617	3.40061e-07
19448622	15297	10040	1.6e-07	0.0101722	7.58152e-06	0.0182654	1	1	0	0	0.612827	3.40426e-07
20172861	5771	1894	5e-08	0.0189477	1.3921e-05	3.25609e-05	2	2	1	1	0.674467	3.64071e-07
19305408	13071.5	15854	1e-07	0.0171704	1.31101e-05	0.0252754	10	9	9	8	0.793975	4.62869e-07
21196492	10122	2742	5e-08	0.0161308	1.46738e-05	0.00533925	3	2	2	2	0.724804	5.99782e-07
22494929	3706	3708.5	1e-07	0.0259004	2.48748e-05	0.015378	4	4	3	3	0.713146	6.57784e-07
25010111	12597	2795	5e-08	0.0119172	1.20834e-05	1.23495e-05	1	1	0	0	0.641452	6.59465e-07
20935629	77149.5	101358	1.4e-06	0.00660101	6.58245e-06	0.00467261	16	15	15	14	0.770729	7.66402e-07
20548946	10972	843	1e-06	0.0178187	1.8026e-05	1.66287e-05	12	6	3	3	0.776968	7.95155e-07
20639394	8841	1096	1e-07	0.0201174	2.13687e-05	0.0585874	5	2	2	2	0.781566	8.81811e-07
22504419	10768	8321	1e-06	0.0123484	1.63811e-05	3.48701e-05	3	2	2	2	0.62149	1.0937e-06
19305409	15854	12654.5	5e-08	0.0159881	2.03263e-05	0.0159851	10	10	9	8	0.802081	1.29641e-06
19862010	24167	9456	5e-08	0.0127243	3.72713e-05	0.00813224	13	12	10	10	0.796445	6.83343e-06
23776548	18722	3939	1e-06	0.00977384	7.59996e-05	0.0194296	3	2	1	1	0.641356	3.87785e-05
21931568	5098	3690.5	5e-08	0.023081	0.000666202	0.0176645	4	4	3	3	0.730439	0.000608537
18604267	4570	2008	5e-08	0.0208981	0.00100025	0.0112383	1	1	0	0	0.665191	0.00152387
21060863	15358	6673	5e-08	0.0140921	0.000687223	0.023293	5	4	4	3	0.751735	0.00178775
19853236	5938	1517	5.5e-09	0.0225233	0.0024062	0.0158435	3	3	2	2	0.744391	0.00849569
24047826	5143	1474	1.8e-07	0.0236585	0.00254641	0.0166431	2	1	1	1	0.735853	0.0085246
19802338	6189	963.5	1e-07	0.0228495	0.00243597	0.0160623	6	4	3	3	0.757094	0.00860476
22267201	38968	14435	5e-08	0.0111141	0.0012201	0.00779744	17	15	14	13	0.819804	0.00987999
19448623	4714	6456	5e-08	0.018662	0.00299147	7.17868e-06	1	1	0	0	0.611693	0.0157177
24929828	48128	26543.5	5e-07	0.00679863	0.00145873	0.00119933	6	5	4	4	0.668643	0.0307823
25282103	252680	80009	5e-08	0.0113327	0.00238125	0.00485931	254	228	242	218	0.930262	0.0410721
20045101	2495	881	8.3e-09	0.0378039	0.00906723	0.0373284	3	2	2	2	0.747396	0.042996
21307088	4445	9326	5e-08	0.0185138	0.00520866	2.26953e-05	1	1	0	0	0.576201	0.0456074
24963161	7437	2473	5e-06	0.0153932	0.00603214	0.0330366	7	3	3	3	0.581046	0.0892268
23371916	1452	8830	1e-05	0.0360187	0.014828	0.0435681	7	4	6	6	0.588121	0.0996718
20139977	2917	2020	2e-05	0.0166074	0.00845836	0.0502687	3	1	1	1	0.399621	0.103662
21977987	11048	1182	5e-08	0.0158851	0.00645087	0.0248098	5	3	2	1	0.656333	0.108238
22504420	32961	50933	5e-06	0.0131056	0.00514551	0.00507309	79	67	78	73	0.751434	0.115833
24430505	14171	18146	5e-06	0.0141776	0.00683639	0.0242743	26	14	24	18	0.631479	0.146827
23263486	108920	21243.5	6.8e-05	0.00996134	0.00445176	5.10954e-05	56	24	36	30	0.773846	0.154555
24068962	39400	21592.5	8.1e-06	0.00800101	0.00410099	0.00819847	14	6	11	9	0.602704	0.15834
19430483	33275	28204	1e-05	0.00736363	0.00429123	0.00479942	19	10	14	11	0.528025	0.179323
21909110	70895	41097	1e-05	0.00688291	0.00369584	0.00516556	59	34	46	35	0.630491	0.181786
19587794	3558	29527	1e-06	0.0200722	0.0123385	0.0385248	5	4	4	3	0.481822	0.182061
23722424	101069	25490	1e-06	0.00352071	0.00243733	0.00556834	4	1	1	1	0.439083	0.210434
24722205	2750	830	1e-05	0.0197344	0.0143735	1.42378e-05	7	1	2	1	0.405809	0.215277
24144296	12531	8216	1e-05	0.010877	0.00757566	0.01295	15	5	9	6	0.463048	0.224618
25224454	2347	329	5e-08	0.027782	0.0186321	0.130758	3	1	1	1	0.499549	0.224687
21909109	12545	23625	5e-08	0.0138708	0.00917346	2.14855e-05	9	9	8	8	0.540044	0.236208
23202124	26794	29378	1e-05	0.00820618	0.00589988	0.0128564	20	8	17	12	0.482832	0.249574
19430479	29136	34433	3e-06	0.00768752	0.00558647	7.66636e-06	16	10	13	10	0.474193	0.250414
21572416	19251	10453	1e-05	0.00810027	0.00641898	0.016267	13	5	6	5	0.413285	0.259527
21706003	35684	34254	1e-06	0.00649278	0.00519546	0.00639439	8	3	6	4	0.433827	0.277782
19343178	12611	4275	0.0001	0.0105897	0.00871299	0.00683424	30	6	11	7	0.419452	0.283954
23001564	9190	2237	5e-08	0.0112403	0.00968091	8.82081e-06	2	0	0	0	0.384169	0.284968
21738478	8794	5998	5e-06	0.0163005	0.0123529	0.0210748	33	13	26	17	0.499436	0.286822
25249183	11349	11841	1e-05	0.00865529	0.0088352	0.00675942	9	2	5	3	0.310733	0.323785
24324648	1180	2474	1e-05	0.0236254	0.027229	0.041364	5	2	3	2	0.259968	0.345322
22341974	2185	1622	5e-08	0.0234845	0.0244989	0.0392635	4	1	2	1	0.342691	0.372936
22726844	6805	7373	0.0001	0.00687639	0.0110176	0.0191959	10	1	1	2	0.149814	0.384598
25281659	22259	17606	1e-06	0.00528166	0.0069316	0.00486722	3	1	1	0	0.230795	0.397515
23599027	18089	2850	1e-05	0.00716292	0.00860554	3.72223e-05	17	2	2	1	0.284023	0.40995
22570627	11972	7482	1e-05	0.00661316	0.00950045	0.0168675	7	2	1	1	0.201056	0.414943
24952745	75322	12685	5e-08	0.00683278	0.00668501	0.0083274	34	10	20	11	0.446113	0.427026
22628180	4525	3212	6.09e-06	0.0127643	0.0176528	2.31403e-05	13	1	5	2	0.234245	0.448025
23984888	994	4004	1e-05	0.0139554	0.0330067	4.05003e-05	4	1	1	0	0.0850368	0.475691
20031538	1642	3966	2e-05	0.015266	0.0278786	0.0310834	10	2	4	3	0.143922	0.479976
21998595	20427	16436	1e-05	0.00869139	0.0107429	0.00425328	59	14	40	19	0.314876	0.481064
20010834	19536.5	21029.5	5e-05	0.00564412	0.00979975	0.00636506	30	6	14	7	0.17789	0.536277
19820697	4627	9316	1e-05	0.0146418	0.022467	0.0223229	38	9	31	16	0.22922	0.539699
23572186	5866	715	5e-07	0.000199868	0.0146816	0.00390156	1	0	0	0	0.000103473	0.558328
19772629	1297	747	1e-05	0.0117721	0.0344498	0.00568954	8	0	0	0	0.0661052	0.566113
21750702	2154	982	3.5e-05	3.10772e-05	0.0257254	1.59989e-05	9	0	0	0	8.57682e-07	0.587715
21665993	4289	2142	1e-06	1.39665e-06	0.0182996	0.0676702	2	0	0	0	3.43403e-09	0.589539
25035420	6805	2285	0.0001	0.00691939	0.0167311	0.011893	33	2	3	2	0.100847	0.589626
22911880	1914.5	285	1e-05	5.0816e-07	0.0277704	9.78061e-06	6	0	0	0	1.99631e-10	0.596197
23449627	10600.5	7421.5	1e-05	0.00586885	0.0141377	0.00799984	20	2	4	2	0.104802	0.608161
23474815	7280	19673	1e-05	0.00492413	0.0163151	0.00620828	12	2	3	1	0.0566794	0.622224
18846228	1530	3890	0.0001	4.09804e-07	0.0330683	0.00219786	21	0	0	0	9.6124e-11	0.625899
19557161	37713	47838	1e-05	0.00281467	0.00759375	0.00409523	25	5	5	3	0.0860163	0.626089
20887962	979	3022	0.0001	0.0127855	0.0447527	0.0200316	32	4	6	5	0.0512808	0.628287
23669352	13363.9	15445.2	5e-05	0.00684485	0.0147312	0.00674159	67	12	30	13	0.138333	0.640732
21124946	1934	3817	1e-05	0.00876072	0.0327019	0.0203103	9	1	1	1	0.0461453	0.642976
24604477	928	3313	1e-06	9.19558e-06	0.0458178	1.50244e-05	5	0	0	0	2.66171e-08	0.660801
23446634	4066	9692	5e-08	0.00514825	0.0232415	0.00422961	3	0	0	0	0.0326164	0.664728
23372041	33533	38360	1e-05	9.1823e-05	0.00812386	0.00424018	15	2	0	0	8.79865e-05	0.688712
21947420	1627	1728	0.0001	2.35834e-05	0.0374594	3.18224e-05	41	0	1	1	2.7563e-07	0.695402
22021425	8144	20436.5	5e-05	0.00752636	0.0202462	2.53804e-05	84	15	47	15	0.096117	0.695534
23658558	4590	848	1e-05	0.00356374	0.0236193	3.61708e-05	25	0	0	0	0.0161081	0.707567
23118974	175	293	0.0001	0.0299349	0.128645	0.0463771	63	3	8	6	0.0386918	0.714576
25027320	363	515	5e-06	0.0175254	0.0889459	0.0471273	23	2	2	2	0.0279896	0.720964
